# Common maternal and fetal genetic variants show expected polygenic effects on the probability of being born small- or large-for-gestational-age (SGA or LGA), except in the smallest 3% of babies

**DOI:** 10.1101/2020.03.25.005660

**Authors:** Robin N Beaumont, Sarah J Kotecha, Andrew R. Wood, Bridget A. Knight, Sylvain Sebert, Mark I. McCarthy, Andrew T. Hattersley, Marjo-Riitta Järvelin, Nicholas J. Timpson, Rachel M Freathy, Sailesh Kotecha

**Affiliations:** Institute of Biomedical and Clinical Science, University of Exeter, Exeter, UK; Department of Child Health, School of Medicine, Cardiff University, Cardiff, UK; Center For Life-course Health Research, University of Oulu, Finland; Department of Epidemiology and Biostatistics, Imperial College, London, UK; Wellcome Trust Centre for Human Genetics, University of Oxford, Oxford, OX3 7BN, UK; Oxford Centre for Diabetes, Endocrinology and Metabolism, University of Oxford, Oxford, OX3 7LE, UK; Oxford National Institute for Health Research (NIHR) Biomedical Research Centre, Churchill Hospital, Oxford, OX3 7LE, UK; Medical Research Council Integrative Epidemiology Unit, University of Bristol, Bristol, UK

## Abstract

Babies born clinically Small- or Large-for-Gestational-Age (SGA or LGA; sex- and gestational age-adjusted birth weight (BW) <10^th^ or >90^th^ percentile, respectively), are at higher risks of complications. SGA and LGA include babies who have experienced growth-restriction or overgrowth, respectively, and babies who are naturally small or large. However, the relative proportions within each group are unclear. We aimed to assess the extent to which the genetics of normal variation in birth weight influence the probability of SGA/LGA. We calculated independent fetal and maternal genetic scores (GS) for BW in 12,125 babies and 5,187 mothers. These scores capture the direct fetal and indirect maternal (via intrauterine environment) genetic contributions to BW, respectively. We also calculated maternal fasting glucose (FG) and systolic blood pressure (SBP) GS. We tested associations between each GS and probability of SGA or LGA. For the BW GS, we used simulations to assess evidence of deviation from an expected polygenic model.

Higher BW GS were strongly associated with lower odds of SGA and higher odds of LGA (OR_fetal_=0.65 (0.60,0.71) and 1.47 (1.36,1.59); OR_maternal_=0.80 (0.76,0.87) and 1.23 (1.15,1.31), respectively per 1 decile higher GS). Associations were in accordance with a polygenic model except in the smallest 3% of babies (P_fetal_=0.0034, P_maternal_=0.023). Higher maternal GS for FG and SBP were associated with higher odds of LGA and SGA respectively (both P<0.01). While lower maternal FG and SBP are generally considered healthy in pregnancy, we found some evidence of association with higher odds of SGA (P=0.015) and LGA (P=0.14) respectively.

We conclude that common genetic variants contribute to risk of SGA and LGA, but that additional factors become more important for risk of SGA in the smallest 3% of babies. Naturally low maternal glucose and blood pressure levels may additionally contribute to risk of SGA and LGA, respectively.

**Author Summary:** Babies in the lowest or highest 10% of the population distribution of birth weight (BW) for a given gestational age are referred to as Small- or Large-for-Gestational-Age (SGA or LGA) respectively. These babies have higher risks of complications compared to babies with BW closer to the mean. SGA and LGA babies may have experienced growth restriction or overgrowth, respectively, but may alternatively just be at the tail ends of the normal growth distribution. The relative proportions of normal vs. sub-optimal growth within these groups is unclear. To examine the role of common genetic variation in SGA and LGA, we tested their associations with a fetal genetic score (GS) for BW in 12,125 European-ancestry individuals. We also tested associations with maternal GS (5,187 mothers) for offspring BW, fasting glucose and systolic blood pressure, each of which influences fetal growth via the *in utero* environment. We found all fetal and maternal GS were associated with SGA and LGA, supporting strong maternal and fetal genetic contributions to birth weight in both tails of the distribution. However, within the smallest 3% of babies, the maternal and fetal GS for BW were higher than expected, suggesting factors additional to common genetic variation are more important in determining birth weight in these very small babies.
