## Supplemental Tables for "Common maternal and fetal genetic variants show expected polygenic effects on the probability of being born small- or large-for-gestational-age (SGA or LGA), except in the smallest 3% of babies"

### Sheet: Table S1
	Table S1: SNPs and weights used to construct fetal and maternal birth weight GS. Source PMID:31043758
	SNP	Chromosome	Position (hg19)	Effect Allele	Other Allele	Fetal Beta	Maternal Beta
	rs17367504	1	11862778	G	A	-0.004678	0.031888
	rs12401656	1	43456767	G	A	0.02917	-0.005641
	rs80278614	1	119412317	A	G	0.051555	-0.014008
	rs905938	1	154991389	C	T	0.022872	0.005025
	rs670523	1	155878732	G	A	0.015571	0.004704
	rs72480273	1	161644871	C	A	0.022073	0.004592
	rs10913200	1	176521655	G	A	0.037921	0.029268
	rs61830764	1	212289976	A	G	0.018021	-0.003127
	rs3806315	1	214724668	A	G	0.016427	0.005502
	rs708122	1	228216997	C	A	0.014998	0.003722
	rs10495563	2	9662210	A	G	0.015662	0.013025
	rs11893688	2	9695282	T	C	0.015203	0.013351
	rs2551347	2	23912401	T	C	0.028586	-0.006426
	rs1179494	2	36809496	G	C	0.001844	0.017099
	rs754868	2	43185532	G	A	0.018889	-0.003762
	rs4952673	2	43423870	A	G	-0.004017	0.024617
	rs17034876	2	46484310	T	C	0.038851	0.01127
	rs4953353	2	46567276	G	T	0.019338	-0.003766
	rs186606513	2	97482001	G	A	0.046752	0.030103
	rs56188432	2	158406865	G	A	0.250349	0.04074
	rs560887	2	169763148	C	T	-0.024657	0.037794
	rs2280235	2	191843830	G	A	0.014399	0.005248
	rs10181515	2	227019461	T	C	0.02136	-0.004666
	rs9855896	3	14287150	G	A	-0.013769	0.033181
	rs2168443	3	46947087	T	A	0.010362	0.011493
	rs11708067	3	123065778	G	A	0.056135	-0.029494
	rs9851257	3	123125711	T	A	0.005276	0.02655
	rs6440006	3	141142691	A	G	-0.000987	0.020365
	rs2306700	3	142123841	T	C	0.021504	0.005638
	rs10935733	3	148622968	T	C	0.02123	-0.001477
	rs4679760	3	155855418	G	C	-0.008943	0.037796
	rs1482852	3	156798294	A	G	0.054284	-0.003393
	rs11711420	3	183349010	T	G	0.022362	-0.006217
	rs4144829	4	17903654	C	T	0.031809	0.009623
	rs2174633	4	17917781	A	C	0.030652	0.010786
	rs2189234	4	106075498	G	T	0.000503	0.025558
	rs6533183	4	106133184	C	T	0.008088	0.024475
	rs116807401	4	135121721	C	T	0.088066	-0.015922
	rs6845999	4	145565826	T	C	0.017218	0.016564
	rs2131354	4	145599908	A	G	0.015506	0.018917
	rs4579095	4	174726635	G	A	-0.007134	0.022768
	rs1818782	5	39424628	C	A	0.015436	-0.00055
	rs351930	5	52003397	T	A	0.020245	-0.004987
	rs854037	5	57091783	A	G	0.020094	0.010537
	rs28365970	5	67585723	C	A	0.014902	0.009605
	rs6871635	5	133830395	G	A	0.004966	0.021874
	rs1981627	5	133838180	G	A	0.007484	0.020216
	rs2946179	5	157886627	C	T	-0.003545	0.045487
	rs34471628	5	172196752	A	G	-0.014416	0.066879
	rs9379084	6	7231843	G	A	0.003694	0.040481
	rs35261542	6	20675792	C	A	0.049253	-0.018532
	rs9379832	6	26186200	A	G	0.01884	0.004333
	rs9366778	6	31269173	G	A	0.014379	0.004532
	rs6911024	6	31368451	T	C	-0.002462	0.0401
	rs9267812	6	32128394	T	C	0.015456	0.013803
	rs1547669	6	33775641	G	A	0.018312	-0.002186
	rs75104038	6	34190104	A	G	0.024065	0.04115
	rs75034466	6	34199815	T	C	0.02035	0.050743
	rs6911621	6	35529025	T	C	0.006407	0.022156
	rs9348981	6	35687249	T	G	0.015433	0.008654
	rs7744700	6	53349401	T	A	0.017787	0.001065
	rs76094073	6	109288036	G	C	0.011106	0.023412
	rs6568554	6	109290319	A	C	0.006064	0.025461
	rs6925689	6	126865884	T	C	0.017611	-0.007534
	rs6569647	6	130337266	T	C	0.014392	0.006123
	rs1415701	6	130345835	G	A	0.006814	0.018598
	rs6930558	6	141878920	T	G	0.02209	0.000157
	rs962554	6	142734204	T	C	0.015482	0.004431
	rs10872678	6	152039964	T	C	0.02799	0.004463
	rs7772579	6	152042502	A	C	0.026641	0.006372
	rs2934844	6	166142456	T	A	0.018178	0.000182
	rs1724889	7	2741021	G	A	0.00632	0.016994
	rs4719648	7	2756832	C	T	0.013676	0.009312
	rs59084784	7	22739562	A	C	0.011222	0.009155
	rs7808457	7	22798265	A	T	0.001588	0.016968
	rs34776209	7	23513093	C	T	0.015477	0.014315
	rs2908279	7	44174857	T	G	0.006637	0.009814
	rs2971669	7	44231778	T	C	-0.00265	0.028105
	rs138715366	7	44246271	C	T	0.235014	0.00135
	rs10265133	7	45895604	G	T	-0.020049	0.034242
	rs11983722	7	46298647	A	T	0.028816	0.000122
	rs10265057	7	47275737	G	A	0.0358	-0.013542
	rs2237467	7	50733316	A	G	0.011416	0.012284
	rs112139215	7	73034559	A	C	0.055757	-0.010328
	rs2282978	7	92264410	C	T	0.020882	-0.002936
	rs45446698	7	99332948	G	T	-0.016615	0.076813
	rs13231367	7	127509070	G	A	0.009003	0.017669
	rs6467157	7	127660763	T	C	0.01362	0.014435
	rs3918226	7	150690176	C	T	-0.004869	0.039689
	rs62496903	8	6446938	T	C	0.027948	0.002737
	rs732563	8	23345526	C	T	0.018559	-0.001813
	rs11778247	8	23403378	G	A	0.00037	0.025645
	rs34036147	8	38366249	T	C	0.0194	-0.002195
	rs13266210	8	41533514	A	G	0.029745	-0.005143
	rs72656010	8	57122215	T	C	0.026426	-0.00115
	rs6995390	8	77611012	T	A	-0.014267	0.038963
	rs7819593	8	106115172	C	T	0.02277	-0.001829
	rs10283100	8	120596023	G	A	0.03316	0.015488
	rs13271368	8	126506140	C	T	0.020546	0.001966
	rs13257363	8	142252580	G	A	0.016911	0.002347
	rs9657468	8	142362391	G	T	0.018308	-0.005257
	rs7854962	9	96900505	C	G	0.015947	0.009993
	rs28457693	9	98217348	G	A	0.040405	0.00945
	rs1411424	9	113892963	A	G	0.011875	0.015907
	rs2418135	9	113901309	A	G	0.012251	0.015385
	rs72760655	9	116916214	C	A	-0.008954	0.03143
	rs1323438	9	119115531	C	T	0.019969	-0.001392
	rs3933326	9	123633948	G	A	0.023046	-0.00088
	rs10985827	9	125701608	G	T	0.027448	0.00352
	rs28505901	9	139241030	A	G	0.024416	0.001118
	rs4350272	10	25056118	A	G	0.017236	0.000748
	rs5030938	10	70975916	T	C	0.019153	0.010002
	rs9645500	10	70986723	G	T	0.01948	0.010173
	rs1112718	10	94479107	G	A	0.035666	-0.018218
	rs10509669	10	95969913	A	T	-0.019908	0.038666
	rs3740360	10	96025491	C	A	0.002523	0.043757
	rs2274224	10	96039597	C	G	0.018561	0.007651
	rs562974282	10	104201070	G	T	-0.126037	0.269168
	rs10883846	10	104958244	C	T	0.016096	0.003143
	rs7903146	10	114758349	T	C	0.002691	0.019558
	rs7076938	10	115789375	T	C	0.029164	0.00687
	rs1801253	10	115805056	C	G	0.025742	0.010243
	rs71486610	10	124134803	C	G	0.01558	0.010736
	rs11042596	11	2118860	T	G	0.026645	-0.006655
	rs234864	11	2857297	A	G	0.016879	-0.002344
	rs2168101	11	8255408	C	A	-0.014949	0.038944
	rs4444073	11	10331664	A	C	0.022825	-0.005323
	rs12574749	11	32405355	C	A	0.004083	0.021775
	rs5030317	11	32410337	C	G	0.006855	0.020098
	rs10437653	11	46297631	A	C	0.001643	0.018176
	rs10734564	11	48160429	A	G	-0.009225	0.032974
	rs667515	11	69449076	G	C	0.013431	0.01059
	rs61885091	11	69791952	A	G	0.0239	0.003849
	rs10830963*	11	92708710	G	C	-0.001957	0.045899
	rs10895278	11	102095335	C	T	-0.00149	0.025004
	rs76895963	12	4384844	G	T	0.051097	0.039912
	rs11055030	12	12878349	G	C	0.022447	-0.004602
	rs2306547	12	26877885	C	T	0.015631	0.006685
	rs11051061	12	30914668	A	G	0.000524	0.025699
	rs6582623	12	46613394	C	T	0.020182	0.011074
	rs180438	12	47187260	G	A	-0.007254	0.038509
	rs8756	12	66359752	C	A	0.036874	0.009058
	rs7968682	12	66371880	G	T	0.037494	0.008874
	rs1480470	12	66412130	G	A	0.027818	-0.007142
	rs1533688	12	102772745	C	T	-0.003731	0.024575
	rs2647873	12	103081192	A	G	0.008743	0.016618
	rs17033114	12	103123339	T	C	-0.008021	0.052631
	rs3184504	12	111884608	C	T	0.005045	0.033935
	rs9549046	13	40647206	A	G	0.027457	0.001197
	rs34217484	13	48854550	A	T	0.011964	0.013468
	rs9318511	13	78601413	C	A	0.023641	0.006618
	rs72681869	14	50655357	C	G	0.108487	-0.038571
	rs6575803	14	101257755	C	T	0.033789	-0.004787
	rs75844534	15	38667117	A	C	0.035531	-0.02148
	rs2928148	15	41401550	A	G	-0.004058	0.019973
	rs339969	15	60883281	A	C	0.010576	0.00994
	rs3784789	15	75082552	G	C	-0.018175	0.029898
	rs12909648	15	86224570	G	A	-0.002714	0.027355
	rs12443252	15	91064690	T	C	-0.007464	0.022918
	rs7183988	15	91428589	G	T	0.006984	0.023778
	rs4932373	15	91429287	A	C	0.010189	0.019068
	rs55958435	15	96852638	A	G	0.021744	0.003694
	rs7402983	15	99193276	A	C	0.026562	-0.000338
	rs11630479	15	99240481	G	A	0.00658	0.013147
	rs2045457	16	20046115	G	A	0.012299	0.008306
	rs40434	16	55699525	G	A	0.01725	-0.005623
	rs28544888	16	55741204	C	T	0.026679	0.00197
	rs11641308	16	75312023	T	C	-0.005411	0.022572
	rs222857	17	7164563	T	C	0.02552	0.004117
	rs2428362†	17	7180274	T	C	0.022541	0.007604
	rs4511593	17	7455536	T	C	0.01934	-0.004305
	rs78378222	17	7571752	G	T	0.058123	0.021036
	rs9909342	17	25652275	A	G	0.019102	0.001028
	rs7223535	17	29211667	G	A	0.019718	0.006577
	rs11867479	17	68090207	T	C	0.018077	-0.001538
	rs10221267	17	68464662	T	C	0.017582	-0.001873
	rs73354194	17	79905947	C	T	0.059757	-0.010892
	rs9912553	17	79959703	G	C	0.005989	0.016535
	rs11082304	18	20720973	T	G	0.013421	0.003206
	rs2779165	19	4915447	G	C	0.017528	0.00705
	rs8106042	19	7161849	G	C	0.022884	-0.005639
	rs2967676	19	8789666	A	C	-0.003171	0.047807
	rs41355649	19	33790556	G	A	0.042069	-0.01042
	rs1129156	19	40719076	T	C	0.022116	-0.007186
	rs147957154	19	43431040	T	C	0.026075	-0.012228
	rs516246	19	49206172	C	T	0.016938	0.00045
	rs255773	19	54723546	C	T	0.017761	0.0037
	rs147110934	19	55993436	G	T	0.05459	0.000587
	rs12461110	19	56320663	A	G	-0.004823	0.022393
	rs304001	19	56423668	G	A	-0.002601	0.022549
	rs6040076	20	10658882	C	G	0.015217	0.008713
	rs6033062	20	11207419	A	T	0.013978	0.002913
	rs1203876	20	22540915	C	A	0.05527	-0.040231
	rs11698914	20	31327144	C	G	0.029429	0.00323
	rs181451002	20	32466219	G	A	-0.00644	0.058948
	rs2889874	20	33715777	G	T	0.013908	0.006863
	rs1012167	20	39159119	C	T	0.023859	-0.002877
	rs753381	20	39797465	T	C	0.018192	-0.006536
	rs6026449	20	57272617	C	T	0.017794	-0.005669
	rs73143584	20	62445702	A	G	0.031227	-0.006935
	rs2229742	21	16339172	G	C	0.027632	0.001811
	rs220193	21	43581308	A	G	0.017993	-0.000905
	rs134594	22	29468456	C	T	0.021565	-0.009385
	rs41311445	22	42070374	A	C	0.034071	-0.002216
	rs7285579	22	46441980	C	T	0.017618	-0.002048
	rs7067170	23	68382836	G	A	0.011728	0.011944
	rs7886910	23	78630857	C	T	0.02686	0.006259
	rs6608539	23	115132834	A	G	-0.003222	0.027259
	rs11096402	23	133827868	G	A	0.021583	-0.004523

### Sheet: Table S2
	Table S2: SNPs and weights used to construct fasting glucose GS
	SNP	Chromosome	Position (hg19)	Effect allele	Other allele	Effect	References and notes
	rs340874	1	214159256	C	T	0.013464	Scott et al. 2012 (PMID: 22885924)
	rs780094	2	27741237	C	T	0.027386	Scott et al. 2012 (PMID: 22885924)
	rs560887	2	169763148	C	T	0.071132	Scott et al. 2012 (PMID: 22885924)
	rs11715915	3	49455330	C	T	0.012	Scott et al. 2012 (PMID: 22885924)
	rs11708067	3	123065778	A	G	0.023016	Scott et al. 2012 (PMID: 22885924)
	rs1280	3	170713290	T	C	0.026374	Scott et al. 2012 (PMID: 22885924)
	rs7651090	3	185513392	G	A	0.0128	Scott et al. 2012 (PMID: 22885924)
	rs4869272	5	95539448	T	C	0.0177	Scott et al. 2012 (PMID: 22885924)
	rs9368222	6	20686996	A	C	0.0143	Scott et al. 2012 (PMID: 22885924)
	rs2191349	7	15064309	T	G	0.029157	Scott et al. 2012 (PMID: 22885924)
	rs2908289	7	44223942	A	G	0.057397	Scott et al. 2012 (PMID: 22885924)
	rs6943153	7	50791579	T	C	0.0154	Scott et al. 2012 (PMID: 22885924)
	rs983309	8	9177732	T	G	0.0256	Scott et al. 2012 (PMID: 22885924)
	rs11558471	8	118185733	A	G	0.028879	Scott et al. 2012 (PMID: 22885924)
	rs10814916	9	4293150	C	A	0.015819	Scott et al. 2012 (PMID: 22885924)
	rs10811661	9	22134094	T	C	0.0238	Scott et al. 2012 (PMID: 22885924)
	rs16913693	9	111680359	T	G	0.0434	Scott et al. 2012 (PMID: 22885924)
	rs3829109	9	139256766	G	A	0.0172	Scott et al. 2012 (PMID: 22885924)
	rs11195502	10	113039667	C	T	0.032448	Scott et al. 2012 (PMID: 22885924)
	rs7903146	10	114758349	T	C	0.021965	Scott et al. 2012 (PMID: 22885924)
	rs11607883	11	45839709	G	A	0.021346	Scott et al. 2012 (PMID: 22885924)
	rs11039182	11	47346723	T	C	0.023313	Scott et al. 2012 (PMID: 22885924)
	rs174576	11	61603510	C	A	0.019743	Scott et al. 2012 (PMID: 22885924)
	rs11603334	11	72432985	G	A	0.0192	Scott et al. 2012 (PMID: 22885924)
	rs10830963	11	92708710	G	C	0.077887	Scott et al. 2012 (PMID: 22885924)
	rs10747083	12	133041618	A	G	0.0133	Scott et al. 2012 (PMID: 22885924)
	rs11619319	13	28487599	G	A	0.0195	Scott et al. 2012 (PMID: 22885924)
	rs576674	13	33554302	G	A	0.0167	Scott et al. 2012 (PMID: 22885924)
	rs3783347	14	100839261	G	T	0.0168	Scott et al. 2012 (PMID: 22885924)
	rs4502156	15	62383155	T	C	0.022435	Scott et al. 2012 (PMID: 22885924)
	rs2302593	19	46196634	C	G	0.0144	Scott et al. 2012 (PMID: 22885924)
	rs6113722	20	22557099	G	A	0.0353	Scott et al. 2012 (PMID: 22885924)
	rs6072275	20	39743905	A	G	0.0159	Scott et al. 2012 (PMID: 22885924)

### Sheet: Table S3
	Table S3: SNPs and weights used to construct SBP GS
	SNP	Chromosome	Position (hg19)	Effect allele	Other allele	Effect	References and notes
	rs880315	1	10796866	C	T	0.475	Warren et al. 2017 (PMID: 28135244); Ehret et al. 2016 (PMID: 27618452); Surendran et al. 2016 (PMID: 27618447); Ehret et al. 2011 (PMID: 21909115)
	rs17037390	1	11860843	G	A	0.908	Warren et al. 2017 (PMID: 28135244); Ehret et al. 2016 (PMID: 27618452); Surendran et al. 2016 (PMID: 27618447); Ehret et al. 2011 (PMID: 21909115)
	rs7515635	1	42408070	T	C	0.307	Warren et al. 2017 (PMID: 28135244); Ehret et al. 2016 (PMID: 27618452); Surendran et al. 2016 (PMID: 27618447); Ehret et al. 2011 (PMID: 21909115)
	rs1620668	1	113023980	G	A	0.535	Warren et al. 2017 (PMID: 28135244); Ehret et al. 2016 (PMID: 27618452); Surendran et al. 2016 (PMID: 27618447); Ehret et al. 2011 (PMID: 21909115)
	rs2932538	1	113216543	G	A	0.38842	Warren et al. 2017 (PMID: 28135244); Ehret et al. 2016 (PMID: 27618452); Surendran et al. 2016 (PMID: 27618447); Ehret et al. 2011 (PMID: 21909115)
	rs2493134	1	230849359	C	T	0.413	Warren et al. 2017 (PMID: 28135244); Ehret et al. 2016 (PMID: 27618452); Surendran et al. 2016 (PMID: 27618447); Ehret et al. 2011 (PMID: 21909115)
	rs2586886	2	26932031	C	T	0.404	Warren et al. 2017 (PMID: 28135244); Ehret et al. 2016 (PMID: 27618452); Surendran et al. 2016 (PMID: 27618447); Ehret et al. 2011 (PMID: 21909115)
	rs1371182	2	165099215	C	T	0.444	Warren et al. 2017 (PMID: 28135244); Ehret et al. 2016 (PMID: 27618452); Surendran et al. 2016 (PMID: 27618447); Ehret et al. 2011 (PMID: 21909115)
	rs2594992	3	11360997	C	A	0.334	Warren et al. 2017 (PMID: 28135244); Ehret et al. 2016 (PMID: 27618452); Surendran et al. 2016 (PMID: 27618447); Ehret et al. 2011 (PMID: 21909115)
	rs11128722	3	14958126	G	A	0.3103	Warren et al. 2017 (PMID: 28135244); Ehret et al. 2016 (PMID: 27618452); Surendran et al. 2016 (PMID: 27618447); Ehret et al. 2011 (PMID: 21909115)
	rs711737	3	27543655	A	C	0.334	Warren et al. 2017 (PMID: 28135244); Ehret et al. 2016 (PMID: 27618452); Surendran et al. 2016 (PMID: 27618447); Ehret et al. 2011 (PMID: 21909115)
	rs6442101	3	48130893	T	C	0.396	Warren et al. 2017 (PMID: 28135244); Ehret et al. 2016 (PMID: 27618452); Surendran et al. 2016 (PMID: 27618447); Ehret et al. 2011 (PMID: 21909115)
	rs6779380	3	169111915	C	T	0.439	Warren et al. 2017 (PMID: 28135244); Ehret et al. 2016 (PMID: 27618452); Surendran et al. 2016 (PMID: 27618447); Ehret et al. 2011 (PMID: 21909115)
	rs2291435	4	38387395	C	T	0.3441	Warren et al. 2017 (PMID: 28135244); Ehret et al. 2016 (PMID: 27618452); Surendran et al. 2016 (PMID: 27618447); Ehret et al. 2011 (PMID: 21909115)
	rs35529250	4	40428091	C	T	1.5373	Warren et al. 2017 (PMID: 28135244); Ehret et al. 2016 (PMID: 27618452); Surendran et al. 2016 (PMID: 27618447); Ehret et al. 2011 (PMID: 21909115)
	rs1458038	4	81164723	T	C	0.659	Warren et al. 2017 (PMID: 28135244); Ehret et al. 2016 (PMID: 27618452); Surendran et al. 2016 (PMID: 27618447); Ehret et al. 2011 (PMID: 21909115)
	rs17010957	4	86719165	C	T	0.498	Warren et al. 2017 (PMID: 28135244); Ehret et al. 2016 (PMID: 27618452); Surendran et al. 2016 (PMID: 27618447); Ehret et al. 2011 (PMID: 21909115)
	rs13107325	4	103188709	C	T	0.837	Warren et al. 2017 (PMID: 28135244); Ehret et al. 2016 (PMID: 27618452); Surendran et al. 2016 (PMID: 27618447); Ehret et al. 2011 (PMID: 21909115)
	rs4691707	4	156441314	G	A	0.349	Warren et al. 2017 (PMID: 28135244); Ehret et al. 2016 (PMID: 27618452); Surendran et al. 2016 (PMID: 27618447); Ehret et al. 2011 (PMID: 21909115)
	rs12656497	5	32831939	C	T	0.487	Warren et al. 2017 (PMID: 28135244); Ehret et al. 2016 (PMID: 27618452); Surendran et al. 2016 (PMID: 27618447); Ehret et al. 2011 (PMID: 21909115)
	rs10077885	5	114390121	C	A	0.284	Warren et al. 2017 (PMID: 28135244); Ehret et al. 2016 (PMID: 27618452); Surendran et al. 2016 (PMID: 27618447); Ehret et al. 2011 (PMID: 21909115)
	rs1008058	5	122435627	A	G	0.5535	Warren et al. 2017 (PMID: 28135244); Ehret et al. 2016 (PMID: 27618452); Surendran et al. 2016 (PMID: 27618447); Ehret et al. 2011 (PMID: 21909115)
	rs11953630	5	157845402	C	T	0.411921	Warren et al. 2017 (PMID: 28135244); Ehret et al. 2016 (PMID: 27618452); Surendran et al. 2016 (PMID: 27618447); Ehret et al. 2011 (PMID: 21909115)
	rs9349379	6	12903957	A	G	0.2888	Warren et al. 2017 (PMID: 28135244); Ehret et al. 2016 (PMID: 27618452); Surendran et al. 2016 (PMID: 27618447); Ehret et al. 2011 (PMID: 21909115)
	rs1799945	6	26091179	G	C	0.627005	Warren et al. 2017 (PMID: 28135244); Ehret et al. 2016 (PMID: 27618452); Surendran et al. 2016 (PMID: 27618447); Ehret et al. 2011 (PMID: 21909115)
	rs805303	6	31616366	G	A	0.375552	Warren et al. 2017 (PMID: 28135244); Ehret et al. 2016 (PMID: 27618452); Surendran et al. 2016 (PMID: 27618447); Ehret et al. 2011 (PMID: 21909115)
	rs6919440	6	43352898	G	A	0.337	Warren et al. 2017 (PMID: 28135244); Ehret et al. 2016 (PMID: 27618452); Surendran et al. 2016 (PMID: 27618447); Ehret et al. 2011 (PMID: 21909115)
	rs1361831	6	127181089	C	T	0.482	Warren et al. 2017 (PMID: 28135244); Ehret et al. 2016 (PMID: 27618452); Surendran et al. 2016 (PMID: 27618447); Ehret et al. 2011 (PMID: 21909115)
	rs2969070	7	2512545	G	A	0.2975	Warren et al. 2017 (PMID: 28135244); Ehret et al. 2016 (PMID: 27618452); Surendran et al. 2016 (PMID: 27618447); Ehret et al. 2011 (PMID: 21909115)
	rs3735533	7	27245893	C	T	0.798	Warren et al. 2017 (PMID: 28135244); Ehret et al. 2016 (PMID: 27618452); Surendran et al. 2016 (PMID: 27618447); Ehret et al. 2011 (PMID: 21909115)
	rs12705390	7	106410777	A	G	0.619	Warren et al. 2017 (PMID: 28135244); Ehret et al. 2016 (PMID: 27618452); Surendran et al. 2016 (PMID: 27618447); Ehret et al. 2011 (PMID: 21909115)
	rs4728142	7	128573967	G	A	0.2243	Warren et al. 2017 (PMID: 28135244); Ehret et al. 2016 (PMID: 27618452); Surendran et al. 2016 (PMID: 27618447); Ehret et al. 2011 (PMID: 21909115)
	rs11556924	7	129663496	C	T	0.2705	Warren et al. 2017 (PMID: 28135244); Ehret et al. 2016 (PMID: 27618452); Surendran et al. 2016 (PMID: 27618447); Ehret et al. 2011 (PMID: 21909115)
	rs2898290	8	11433909	T	C	0.377	Warren et al. 2017 (PMID: 28135244); Ehret et al. 2016 (PMID: 27618452); Surendran et al. 2016 (PMID: 27618447); Ehret et al. 2011 (PMID: 21909115)
	rs34591516	8	142367087	T	C	0.6358	Warren et al. 2017 (PMID: 28135244); Ehret et al. 2016 (PMID: 27618452); Surendran et al. 2016 (PMID: 27618447); Ehret et al. 2011 (PMID: 21909115)
	rs10760117	9	123586737	T	G	0.283	Warren et al. 2017 (PMID: 28135244); Ehret et al. 2016 (PMID: 27618452); Surendran et al. 2016 (PMID: 27618447); Ehret et al. 2011 (PMID: 21909115)
	rs6271	9	136522274	C	T	0.5911	Warren et al. 2017 (PMID: 28135244); Ehret et al. 2016 (PMID: 27618452); Surendran et al. 2016 (PMID: 27618447); Ehret et al. 2011 (PMID: 21909115)
	rs4373814	10	18419972	C	G	0.37264	Warren et al. 2017 (PMID: 28135244); Ehret et al. 2016 (PMID: 27618452); Surendran et al. 2016 (PMID: 27618447); Ehret et al. 2011 (PMID: 21909115)
	rs1813353	10	18707448	T	C	0.568568	Warren et al. 2017 (PMID: 28135244); Ehret et al. 2016 (PMID: 27618452); Surendran et al. 2016 (PMID: 27618447); Ehret et al. 2011 (PMID: 21909115)
	rs4590817	10	63467553	G	C	0.645685	Warren et al. 2017 (PMID: 28135244); Ehret et al. 2016 (PMID: 27618452); Surendran et al. 2016 (PMID: 27618447); Ehret et al. 2011 (PMID: 21909115)
	rs12247028	10	75410052	G	A	0.364	Warren et al. 2017 (PMID: 28135244); Ehret et al. 2016 (PMID: 27618452); Surendran et al. 2016 (PMID: 27618447); Ehret et al. 2011 (PMID: 21909115)
	rs932764	10	95895940	G	A	0.495	Warren et al. 2017 (PMID: 28135244); Ehret et al. 2016 (PMID: 27618452); Surendran et al. 2016 (PMID: 27618447); Ehret et al. 2011 (PMID: 21909115)
	rs943037	10	104835919	C	T	1.133	Warren et al. 2017 (PMID: 28135244); Ehret et al. 2016 (PMID: 27618452); Surendran et al. 2016 (PMID: 27618447); Ehret et al. 2011 (PMID: 21909115)
	rs4387287	10	105677897	A	C	0.338	Warren et al. 2017 (PMID: 28135244); Ehret et al. 2016 (PMID: 27618452); Surendran et al. 2016 (PMID: 27618447); Ehret et al. 2011 (PMID: 21909115)
	rs740746	10	115792787	A	G	0.486	Warren et al. 2017 (PMID: 28135244); Ehret et al. 2016 (PMID: 27618452); Surendran et al. 2016 (PMID: 27618447); Ehret et al. 2011 (PMID: 21909115)
	rs592373	11	1890990	A	G	0.484	Warren et al. 2017 (PMID: 28135244); Ehret et al. 2016 (PMID: 27618452); Surendran et al. 2016 (PMID: 27618447); Ehret et al. 2011 (PMID: 21909115)
	rs7129220	11	10350538	A	G	0.618551	Warren et al. 2017 (PMID: 28135244); Ehret et al. 2016 (PMID: 27618452); Surendran et al. 2016 (PMID: 27618447); Ehret et al. 2011 (PMID: 21909115)
	rs1156725	11	16307700	C	T	0.447	Warren et al. 2017 (PMID: 28135244); Ehret et al. 2016 (PMID: 27618452); Surendran et al. 2016 (PMID: 27618447); Ehret et al. 2011 (PMID: 21909115)
	rs381815	11	16902268	T	C	0.574719	Warren et al. 2017 (PMID: 28135244); Ehret et al. 2016 (PMID: 27618452); Surendran et al. 2016 (PMID: 27618447); Ehret et al. 2011 (PMID: 21909115)
	rs7103648	11	47461783	G	A	0.3349	Warren et al. 2017 (PMID: 28135244); Ehret et al. 2016 (PMID: 27618452); Surendran et al. 2016 (PMID: 27618447); Ehret et al. 2011 (PMID: 21909115)
	rs11229457	11	58207203	C	T	0.312	Warren et al. 2017 (PMID: 28135244); Ehret et al. 2016 (PMID: 27618452); Surendran et al. 2016 (PMID: 27618447); Ehret et al. 2011 (PMID: 21909115)
	rs751984	11	61278246	T	C	0.4074	Warren et al. 2017 (PMID: 28135244); Ehret et al. 2016 (PMID: 27618452); Surendran et al. 2016 (PMID: 27618447); Ehret et al. 2011 (PMID: 21909115)
	rs3741378	11	65408937	C	T	0.486	Warren et al. 2017 (PMID: 28135244); Ehret et al. 2016 (PMID: 27618452); Surendran et al. 2016 (PMID: 27618447); Ehret et al. 2011 (PMID: 21909115)
	rs633185	11	100593538	C	G	0.564743	Warren et al. 2017 (PMID: 28135244); Ehret et al. 2016 (PMID: 27618452); Surendran et al. 2016 (PMID: 27618447); Ehret et al. 2011 (PMID: 21909115)
	rs17249754	12	90060586	G	A	0.928202	Warren et al. 2017 (PMID: 28135244); Ehret et al. 2016 (PMID: 27618452); Surendran et al. 2016 (PMID: 27618447); Ehret et al. 2011 (PMID: 21909115)
	rs3184504	12	111884608	T	C	0.597583	Warren et al. 2017 (PMID: 28135244); Ehret et al. 2016 (PMID: 27618452); Surendran et al. 2016 (PMID: 27618447); Ehret et al. 2011 (PMID: 21909115)
	rs1378942	15	75077367	C	A	0.612536	Warren et al. 2017 (PMID: 28135244); Ehret et al. 2016 (PMID: 27618452); Surendran et al. 2016 (PMID: 27618447); Ehret et al. 2011 (PMID: 21909115)
	rs2521501	15	91437388	T	A	0.649842	Warren et al. 2017 (PMID: 28135244); Ehret et al. 2016 (PMID: 27618452); Surendran et al. 2016 (PMID: 27618447); Ehret et al. 2011 (PMID: 21909115)
	rs7213273	17	43155914	G	A	0.413	Warren et al. 2017 (PMID: 28135244); Ehret et al. 2016 (PMID: 27618452); Surendran et al. 2016 (PMID: 27618447); Ehret et al. 2011 (PMID: 21909115)
	rs17608766	17	45013271	C	T	0.658	Warren et al. 2017 (PMID: 28135244); Ehret et al. 2016 (PMID: 27618452); Surendran et al. 2016 (PMID: 27618447); Ehret et al. 2011 (PMID: 21909115)
	rs7406910	17	46688256	C	T	0.4563	Warren et al. 2017 (PMID: 28135244); Ehret et al. 2016 (PMID: 27618452); Surendran et al. 2016 (PMID: 27618447); Ehret et al. 2011 (PMID: 21909115)
	rs12940887	17	47402807	T	C	0.36224	Warren et al. 2017 (PMID: 28135244); Ehret et al. 2016 (PMID: 27618452); Surendran et al. 2016 (PMID: 27618447); Ehret et al. 2011 (PMID: 21909115)
	rs12958173	18	42141977	A	C	0.3614	Warren et al. 2017 (PMID: 28135244); Ehret et al. 2016 (PMID: 27618452); Surendran et al. 2016 (PMID: 27618447); Ehret et al. 2011 (PMID: 21909115)
	rs4247374	19	7252756	C	T	0.5933	Warren et al. 2017 (PMID: 28135244); Ehret et al. 2016 (PMID: 27618452); Surendran et al. 2016 (PMID: 27618447); Ehret et al. 2011 (PMID: 21909115)
	rs61760904	19	50139932	T	C	1.4992	Warren et al. 2017 (PMID: 28135244); Ehret et al. 2016 (PMID: 27618452); Surendran et al. 2016 (PMID: 27618447); Ehret et al. 2011 (PMID: 21909115)
	rs1327235	20	10969030	G	A	0.395	Warren et al. 2017 (PMID: 28135244); Ehret et al. 2016 (PMID: 27618452); Surendran et al. 2016 (PMID: 27618447); Ehret et al. 2011 (PMID: 21909115)
	rs6015450	20	57751117	G	A	0.896443	Warren et al. 2017 (PMID: 28135244); Ehret et al. 2016 (PMID: 27618452); Surendran et al. 2016 (PMID: 27618447); Ehret et al. 2011 (PMID: 21909115)
	rs12627651	21	44760603	A	G	0.3905	Warren et al. 2017 (PMID: 28135244); Ehret et al. 2016 (PMID: 27618452); Surendran et al. 2016 (PMID: 27618447); Ehret et al. 2011 (PMID: 21909115)

### Sheet: Table S4
	Table S4a: Associations between fetal and maternal birth weight GS and LGA/SGA. Fetal GS associations include ALSPAC, EFSOCH, NFBC86 and NFBC66. Maternal GS associations include ALSPAC and EFSOCH. Odds ratios represent the increase in risk per decile of birth weight GS.
	Genetic Score	Outcome	OR	SE	P	N
	Fetal	LGA	1.49	0.03	1.8x10-42	12125
		SGA	0.68	0.03	2.7x10-36	12125
	Maternal	LGA	1.25	0.032	6.2x10-12	5187
		SGA	0.8	0.034	4.6x10-11	5187
	Table S4b: Associations between fetal and maternal BW GS and LGA/SGA, adjusted for maternal and fetal BW GS respectively in ALSPAC and EFSOCH mother-child pairs
	Analysis	Outcome	Score	OR	SE	P	N
	Fetal_adj_Maternal	LGA	BW	1.4742	0.0398	1.71e-22	5187
		SGA	BW	0.6524	0.0432	2.38e-23	5187
	Maternal_adj_Fetal	LGA	BW	1.2276	0.033	3.9e-10	5187
		SGA	BW	0.8098	0.0347	2.02e-09	5187

### Sheet: Table S5
	Table S5: Results from meta-analysis of simulations in ALSPAC and EFSOCH to analyse deviations from the expected polygenic model
	10% bins				3% Bins
	Percentile Bin	P-value Fetal	P-value Maternal		Percentile Bin	P-value Fetal	P-value Maternal
	0-10%	0.005358	0.001402		0-3%	0.003438	0.02257
	10-20%	0.1333	0.2721		3-6%	0.1176	0.2352
	20-30%	0.4795	0.319		6-9%	0.269	0.1445
	30-40%	0.1085	0.7165		9-12%	0.2592	0.5006
	40-50%	0.7439	0.03616		12-15%	0.7008	0.3405
	50-60%	0.3459	0.7653		15-18%	0.6008	0.7408
	60-70%	0.3791	0.5566		18-21%	0.2831	0.175
	70-80%	0.117	0.1206		21-24%	0.7046	0.6617
	80-90%	0.01392	0.1879		24-27%	0.9467	0.1544
	90-100%	0.1082	0.01464		27-30%	0.4833	0.6409
					30-33%	0.1999	0.2684
					33-36%	0.4429	0.3755
					36-39%	0.5749	0.4892
					39-42%	0.8085	0.02547
					42-45%	0.3399	0.7472
					45-48%	0.4756	0.152
					48-52%	0.5817	0.749
					52-55%	0.7157	0.8495
					55-58%	0.5327	0.3436
					58-61%	0.1758	0.8233
					61-64%	0.5663	0.3242
					64-67%	0.1707	0.8927
					67-70%	0.7072	0.6144
					70-73%	0.7861	0.9271
					73-76%	0.06173	0.3115
					76-79%	0.4931	0.204
					79-82%	0.4156	0.4561
					82-85%	0.3193	0.6506
					85-88%	0.01585	0.1043
					88-91%	0.8289	0.7349
					91-94%	0.1471	0.598
					94-97%	0.9842	0.05183
					97-100%	0.139	0.1519

### Sheet: Table S6
	Table S6: Associations between Maternal FG and SBP GS and LGA/SGA, both without and with adjustment for fetal GS un ALSPAC and EFSOCH mother-child pairs. Associations include mother-child pairs from ALSPAC and EFSOCH. Odds ratios represent the increase in risk per decile of FG/SBP GS.
	Analysis	Outcome	Score	OR	SE	P	N
	Maternal	LGA	FG	1.34867	0.100835	0.003011	5187
			SBP	0.790795	0.0830406	0.004834	5187
		SGA	FG	0.75992	0.106766	0.01042	5187
			SBP	1.25282	0.0881247	0.01079	5187
	Maternal_adj_Fetal	LGA	FG	1.49049	0.116087	0.000568	5187
			SBP	0.867313	0.0965982	0.1429	5187
		SGA	FG	0.740846	0.122866	0.01464	5187
			SBP	1.30593	0.10253	0.009463	5187
	Fetal_adj_Maternal	LGA	FG	0.819445	0.11524	0.08356	5187
			SBP	0.833451	0.0965982	0.06022	5187
		SGA	FG	1.05126	0.122019	0.6823	5187
			SBP	0.921875	0.10253	0.4254	5187
